# GEMME: a simple and fast global epistatic model predicting mutational effects

**DOI:** 10.1101/543587

**Authors:** Elodie Laine, Yasaman Karami, Alessandra Carbone

## Abstract

The systematic and accurate description of protein mutational landscapes is a question of utmost importance in biology, bioengineering and medicine. Recent progress has been achieved by leveraging on the increasing wealth of genomic data and by modeling inter-site dependencies within biological sequences. However, state-of-the-art methods require numerous highly variable sequences and remain time consuming. Here, we present GEMME (www.lcqb.upmc.fr/GEMME), a method that overcomes these limitations by explicitly modeling the evolutionary history of natural sequences. This allows accounting for all positions in a sequence when estimating the effect of a given mutation. Assessed against 41 experimental high-throughput mutational scans, GEMME overall performs similarly or better than existing methods and runs faster by several orders of magnitude. It greatly improves predictions for viral sequences and, more generally, for very conserved families. It uses only a few biologically meaningful and interpretable parameters, while existing methods work with hundreds of thousands of parameters.
