## Supplementary Table 1 for "GEMME: a simple and fast global epistatic model predicting mutational effects"

### Sheet: S3_all_predictions_to_statitics
dataset_name	publication_name	organism_type	experiment_name	num_data	present_fig2&4	present_fig5	rho_GEMME	rho_Best_GEMME	rho_DEEP	rho_Epi_GEMME	rho_Epi_EVmut	rho_Ind_GEMME	rho_Ind_EVmut	r_GEMME	r_Best_GEMME	r_DEEP	r_Epi_GEMME	r_Epi_EVmut	r_Ind_GEMME	r_Ind_EVmut	pval_rho_GEMME	pval_rho_Best_GEMME	pval_rho_DEEP	pval_rho_Epi_GEMME	pval_rho_Epi_EVmut	pval_rho_Ind_GEMME	pval_rho_Ind_EVmut	pval_r_GEMME	pval_r_Best_GEMME	pval_r_DEEP	pval_r_Epi_GEMME	pval_r_Epi_EVmut	pval_r_Ind_GEMME	pval_r_Ind_EVmut
AMIE_PSEAE	Aliphatic amide hydrolase: Whitehead 2017	bacterial	acetamide_normalized_fitness	4545	No	No	0.5	0.5	0.52	0.46	0.44	0.34	0.27	0.35	0.34	0.37	0.35	0.32	0.23	0.2	2,60999999440678e-316	3.13e-284	7.78e-240	4.02e-216	2.9e-122	2.4e-78	0.5	7.82e-133	3.42e-125	1.34e-145	2.26e-129	1.82e-108	1.69e-55	2.3e-43
AMIE_PSEAE	Aliphatic amide hydrolase: Whitehead 2017	bacterial	isobutyramide_normalized_fitness	4507	Yes	Yes	0.58	0.58	0.64	0.53	0.55	0.45	0.38	0.53	0.52	0.6	0.5	0.51	0.42	0.38	0	0	0	0	2.53e-220	2.29e-156	0.58	6,19998038309722e-319	3,09000000000203e-312	0	2.04e-288	2.68e-301	7.92e-190	3.62e-155
AMIE_PSEAE	Aliphatic amide hydrolase: Whitehead 2017	bacterial	propionamide_normalized_fitness	4554	No	No	0.49	0.49	0.51	0.47	0.45	0.33	0.26	0.43	0.41	0.45	0.44	0.4	0.28	0.23	5.82e-300	4.97e-275	1.47e-244	5.8e-223	5.11e-116	4.68e-72	0.49	2.8e-202	6.02e-187	2.12e-226	1.87e-213	9.02e-177	2.19e-84	4.96e-57
B3VI55_LIPST	Levoglucosan kinase: Whitehead 2015	eukaryotic	SelectionOne	6327	No	No	0.23	0.24	0.23	0.22	0.22	0.18	0.17	0.22	0.2	0.26	0.23	0.27	0.18	0.19	1.48e-77	3.75e-78	1.12e-67	1.12e-72	6.89e-47	4.54e-44	0.24	2.72e-71	8.35e-60	1.08e-99	6.18e-80	2.21e-109	2.31e-47	9.23e-52
B3VI55_LIPSTSTABLE	Levoglucosan kinase: Whitehead 2015	eukaryotic	SelectionTwo	6541	Yes	Yes	0.47	0.47	0.49	0.45	0.43	0.36	0.33	0.39	0.37	0.46	0.41	0.41	0.3	0.3	0	0	3,95252516672997e-323	1.32e-298	8.04e-195	8.65e-169	0.47	2.56e-235	7.46e-214	0	2.21e-258	1.27e-266	8.86e-138	9.48e-135
BF520_ENV	HIV env protein (BF520): Bloom 2018	viral	fitness	12236	Yes	Yes	0.5	0.52	0	0.48	0.4	0.52	0.48	0.47	0.52	0.02	0.39	0.37	0.52	0.47	0.746	0	0	0	0	0	0.52	0	0	0.05	0	0	0	0
BG_STRSQ	beta-glucosidase: Abate 2015	bacterial	enrichment	2635	Yes	Yes	0.64	0.65	0.67	0.64	0.63	0.54	0.54	0.6	0.62	0.62	0.61	0.57	0.54	0.54	0	2.05e-302	3.53e-306	5.33e-291	1.37e-200	4.82e-202	0.65	1.34e-258	5.58e-274	9.47e-284	4.77e-264	7.25e-229	1e-202	1.05e-198
BG505_ENV	HIV env protein (BG505): Bloom 2018	viral	fitness	12217	Yes	Yes	0.5	0.52	0.18	0.48	0.41	0.52	0.48	0.48	0.52	0.21	0.4	0.38	0.52	0.47	1.61e-88	0	0	0	0	0	0.52	0	0	9.44e-117	0	0	0	0
BLAT_ECOLX_Ostermeier2014	beta-lactamase: Ostermeier 2014	bacterial	linear	4595	No	No	0.74	0.74	0.78	0.7	0.73	0.69	0.63	0.66	0.66	0.76	0.64	0.69	0.62	0.57	0	0	0	0	0	0	0.74	0	0	0	0	0	0	0
BLAT_ECOLX_Palzkill2012	beta-lactamase: Palzkill 2012	bacterial	ddG_stat	4789	No	No	-0.51	-0.51	-0.56	-0.48	-0.5	-0.48	-0.44	-0.45	-0.16	-0.55	-0.45	-0.51	-0.43	-0.41	0	3,41000000001023e-313	2.74e-275	3.14e-306	2.19e-273	8.99e-221	-0.15	2.97e-241	1.97e-28	0	1.84e-238	5,81999999976014e-314	6.79e-213	1.56e-193
BLAT_ECOLX_Ranganathan2015	beta-lactamase: Ranganathan 2015	bacterial	0	4788	No	No	0.2	0.2	0.17	0.2	0.17	0.19	0.15	0.15	0.14	0.13	0.15	0.14	0.14	0.12	1.41e-32	2.2e-46	8.85e-44	4.85e-33	5.95e-39	5.95e-26	0.2	2.37e-24	1.2e-23	1.04e-20	3.12e-24	2.8e-22	1.38e-22	6.07e-18
BLAT_ECOLX_Ranganathan2015	beta-lactamase: Ranganathan 2015	bacterial	39	4788	No	No	0.31	0.31	0.27	0.28	0.3	0.29	0.3	0.59	0.59	0.41	0.52	0.45	0.56	0.55	2.49e-78	4.72e-105	2.14e-89	1.74e-100	1.85e-93	5.14e-103	0.3	0	0	2.16e-190	0	9.47e-241	0	0
BLAT_ECOLX_Ranganathan2015	beta-lactamase: Ranganathan 2015	bacterial	156	4788	No	No	0.47	0.47	0.45	0.45	0.46	0.44	0.41	0.64	0.64	0.51	0.58	0.54	0.59	0.57	2.09e-235	2.63e-266	1.94e-234	1.96e-245	1.91e-223	3.63e-196	0.47	0	0	6,32404026676796e-322	0	0	0	0
BLAT_ECOLX_Ranganathan2015	beta-lactamase: Ranganathan 2015	bacterial	625	4788	No	No	0.62	0.62	0.63	0.58	0.6	0.57	0.52	0.69	0.68	0.65	0.65	0.63	0.64	0.6	0	0	0	0	0	0	0.62	0	0	0	0	0	0	0
BLAT_ECOLX_Ranganathan2015	beta-lactamase: Ranganathan 2015	bacterial	2500	4788	No	No	0.74	0.74	0.78	0.71	0.72	0.68	0.61	0.71	0.71	0.75	0.69	0.69	0.66	0.61	0	0	0	0	0	0	0.74	0	0	0	0	0	0	0
BLAT_ECOLX_Ranganathan2015	beta-lactamase: Ranganathan 2015	bacterial	cefotaxime	4769	No	No	-0.1	-0.1	-0.09	-0.09	-0.09	-0.1	-0.1	-0.03	-0.02	-0.07	-0.01	-0.05	-0.04	-0.04	1.99e-09	6.35e-12	8.74e-10	6.18e-10	1.64e-12	5.66e-12	-0.1	0.0822	0.11	2.63e-06	0.326	0.000411	0.00648	0.012
BLAT_ECOLX_Ranganathan2015	beta-lactamase: Ranganathan 2015	bacterial	0_1	4788	No	No	0.07	0.07	0.04	0.07	0.05	0.06	0.03	0.05	0.05	0.03	0.06	0.05	0.04	0.01	0.0039	1.1e-06	2.84e-07	0.000473	0.000109	0.0618	0.07	0.000632	0.00133	0.0547	3.75e-05	0.00183	0.0096	0.59
BLAT_ECOLX_Ranganathan2015	beta-lactamase: Ranganathan 2015	bacterial	0_2	4769	No	No	0.26	0.26	0.24	0.25	0.23	0.24	0.21	0.16	0.16	0.17	0.15	0.16	0.16	0.16	1.81e-61	2.09e-76	6.46e-71	2.16e-56	5.31e-66	2.24e-47	0.26	9.57e-29	2.97e-28	6.05e-31	9.55e-27	5.59e-28	7.46e-29	2.19e-28
BLAT_ECOLX_Ranganathan2015	beta-lactamase: Ranganathan 2015	bacterial	10_1	4655	No	No	0.1	0.1	0.1	0.1	0.1	0.1	0.07	0.1	0.1	0.06	0.08	0.07	0.09	0.07	6.19e-11	9.35e-13	6.59e-12	3.8e-12	3.65e-11	6.64e-07	0.1	7.13e-11	5.37e-11	0.000129	5.99e-08	2.65e-06	2.55e-10	1.56e-06
BLAT_ECOLX_Ranganathan2015	beta-lactamase: Ranganathan 2015	bacterial	39_1	4788	No	No	0.32	0.32	0.28	0.3	0.31	0.31	0.32	0.59	0.59	0.39	0.51	0.44	0.56	0.54	1.98e-85	2.88e-115	1.2e-97	1.53e-106	1.31e-107	2.11e-114	0.32	0	0	2.12e-175	3,37000200765731e-318	2.43e-225	0	0
BLAT_ECOLX_Ranganathan2015	beta-lactamase: Ranganathan 2015	bacterial	39_2	4769	No	No	0.29	0.29	0.25	0.27	0.28	0.27	0.28	0.58	0.58	0.41	0.51	0.45	0.54	0.53	1.19e-67	3.31e-90	6.6e-78	3.82e-88	6.49e-79	8.65e-86	0.28	0	0	3.93e-191	8,30000000024368e-314	1.4e-236	0	0
BLAT_ECOLX_Ranganathan2015	beta-lactamase: Ranganathan 2015	bacterial	156_1	4788	No	No	0.47	0.47	0.46	0.44	0.46	0.44	0.42	0.64	0.63	0.5	0.57	0.53	0.59	0.57	6.92e-245	3.59e-265	3.69e-229	2.81e-248	2.29e-223	3.58e-205	0.47	0	0	2.38e-307	0	0	0	0
BLAT_ECOLX_Ranganathan2015	beta-lactamase: Ranganathan 2015	bacterial	156_2	4769	No	No	0.45	0.45	0.42	0.43	0.44	0.42	0.39	0.63	0.62	0.51	0.57	0.53	0.58	0.56	8.58e-206	7.36e-236	6.87e-211	2.52e-220	1.98e-200	4.57e-172	0.45	0	0	2,64819186170908e-321	0	0	0	0
BLAT_ECOLX_Ranganathan2015	beta-lactamase: Ranganathan 2015	bacterial	625_1	4788	No	No	0.6	0.6	0.6	0.56	0.57	0.56	0.51	0.68	0.68	0.63	0.64	0.62	0.63	0.6	0	0	0	0	0	9,87999870220699e-318	0.6	0	0	0	0	0	0	0
BLAT_ECOLX_Ranganathan2015	beta-lactamase: Ranganathan 2015	bacterial	625_2	4769	No	No	0.61	0.61	0.63	0.58	0.6	0.57	0.51	0.68	0.67	0.65	0.64	0.62	0.63	0.59	0	0	0	0	0	2,13001581235078e-319	0.61	0	0	0	0	0	0	0
BLAT_ECOLX_Ranganathan2015	beta-lactamase: Ranganathan 2015	bacterial	2500_1	4788	Yes	Yes	0.74	0.75	0.77	0.71	0.72	0.69	0.61	0.71	0.71	0.75	0.69	0.69	0.66	0.61	0	0	0	0	0	0	0.75	0	0	0	0	0	0	0
BLAT_ECOLX_Ranganathan2015	beta-lactamase: Ranganathan 2015	bacterial	2500_2	4769	No	No	0.71	0.72	0.76	0.68	0.7	0.66	0.6	0.69	0.69	0.74	0.67	0.68	0.64	0.59	0	0	0	0	0	0	0.72	0	0	0	0	0	0	0
BLAT_ECOLX_Ranganathan2015	beta-lactamase: Ranganathan 2015	bacterial	km	4788	No	No	0.14	0.14	0.12	0.14	0.11	0.13	0.11	0.06	0.05	-0.01	0.04	-0.01	0.05	0.03	8.5e-17	2.56e-22	3.61e-21	1.33e-13	1.25e-19	1.16e-14	0.14	2.81e-05	0.000186	0.385	0.00204	0.338	0.000672	0.0319
BLAT_ECOLX_Ranganathan2015	beta-lactamase: Ranganathan 2015	bacterial	vmax	4788	No	No	0.69	0.69	0.71	0.66	0.65	0.64	0.57	0.7	0.7	0.66	0.66	0.63	0.65	0.6	0	0	0	0	0	0	0.69	0	0	0	0	0	0	0
BLAT_ECOLX_Tenaillon2013	beta-lactamase: Tenaillon 2013	bacterial	MIC_score	949	No	No	0.65	0.68	0.75	0.6	0.7	0.65	0.59	0.7	0.71	0.74	0.65	0.7	0.69	0.65	2.77e-175	1.01e-115	4.38e-95	2.55e-139	1.74e-113	1.3e-90	0.68	1.95e-140	5.23e-147	4.32e-167	1.68e-115	4.2e-141	1.04e-133	4.72e-115
BRCA_HUMAN_BRCT	BRCA (BRCT domain): Shendure 2018	eukaryotic	function_score	1185	Yes	Yes	0.6	0.61	0.56	0.57	0.47	0.57	0.56	0.68	0.72	0.65	0.61	0.59	0.7	0.7	3.27e-37	3.98e-43	5.26e-39	1.59e-25	6.18e-38	1.81e-37	0.61	2.59e-60	1.8e-69	2.31e-52	3.84e-46	6.19e-41	1.76e-65	4.66e-64
BRCA_HUMAN_RING	BRCA (Ring domain): Shendure 2018	eukaryotic	function_score	492	Yes	Yes	0.58	0.59	0.59	0.58	0.58	0.47	0.45	0.62	0.62	0.62	0.59	0.59	0.55	0.54	7.61e-98	4.34e-95	8.02e-93	1.46e-92	3.07e-57	2.46e-53	0.59	3.86e-111	5.8e-110	4.17e-111	9.65e-98	6.73e-97	8.69e-85	2.46e-78
CALM1_HUMAN	Calmodulin-1: Roth 2017	eukaryotic	screenscore	1730	Yes	Yes	0.23	0.25	0.23	0.24	0.23	0.18	0.19	0.26	0.26	0.26	0.27	0.25	0.21	0.22	8.31e-22	1.98e-22	1.26e-24	1.21e-22	1.93e-13	4e-16	0.25	4.1e-29	1.86e-28	1.44e-27	9.43e-30	9.1e-26	2.23e-18	1.04e-20
DLG	DLG: Ranganathan 2012	eukaryotic	CRIPT	1558	Yes	Yes	0.58	0.6	0.6	0.58	0.54	0.5	0.46	0.6	0.57	0.65	0.56	0.52	0.55	0.52	3.13e-155	4.96e-140	3.27e-143	3.86e-116	4.79e-100	1.6e-82	0.6	3.61e-153	7.03e-136	2.83e-187	1.35e-126	1.61e-106	1.31e-122	1.2e-107
DLG	DLG: Ranganathan 2012	eukaryotic	Tm2F	1558	No	No	0.31	0.31	0.28	0.31	0.28	0.23	0.22	0.41	0.37	0.35	0.36	0.31	0.37	0.36	6.09e-29	5.73e-35	2.67e-35	1.57e-28	6.17e-21	9.11e-18	0.31	1.18e-63	1.56e-51	1.09e-45	5.87e-49	3.02e-36	5.2e-51	5.78e-48
GAL4	GAL4 (DNA-binding domain): Shendure 2015	eukaryotic	NONSEL_24h	1104	No	No	-0.47	-0.47	-0.45	-0.44	-0.45	-0.42	-0.41	-0.36	-0.37	-0.38	-0.37	-0.42	-0.34	-0.34	1.21e-56	4.38e-61	2.58e-54	1.07e-56	1.58e-49	1.33e-45	-0.47	3.59e-35	3.74e-37	2.88e-39	1.15e-37	3.32e-47	6.45e-31	7.93e-32
GAL4	GAL4 (DNA-binding domain): Shendure 2015	eukaryotic	SEL_A_24h	1104	No	No	0.66	0.67	0.53	0.66	0.63	0.49	0.45	0.59	0.61	0.53	0.63	0.62	0.5	0.47	1.05e-80	1.15e-141	9.45e-142	1.06e-120	3.31e-68	6.93e-55	0.67	1.48e-104	1.12e-113	4.97e-81	2.63e-123	6.41e-116	2.04e-72	1.14e-62
GAL4	GAL4 (DNA-binding domain): Shendure 2015	eukaryotic	SEL_A_40h	1104	No	No	0.66	0.66	0.52	0.66	0.62	0.48	0.43	0.55	0.57	0.49	0.58	0.56	0.47	0.44	1.51e-76	9.28e-137	1.57e-137	1.78e-117	2.03e-64	8.09e-52	0.66	2.84e-88	5.84e-95	2.56e-67	5.77e-101	1.9e-92	2.45e-61	3.13e-54
GAL4	GAL4 (DNA-binding domain): Shendure 2015	eukaryotic	SEL_B_40h	1104	No	No	0.63	0.63	0.5	0.63	0.6	0.46	0.42	0.52	0.55	0.47	0.57	0.56	0.45	0.42	2.62e-70	1.09e-120	1.12e-122	3.3e-107	1.3e-59	2.49e-48	0.63	1.45e-78	1.02e-86	1.52e-62	9.45e-96	4.38e-91	4.13e-55	2.34e-48
GAL4	GAL4 (DNA-binding domain): Shendure 2015	eukaryotic	SEL_C_40h	1104	Yes	Yes	0.63	0.63	0.49	0.63	0.59	0.46	0.41	0.53	0.56	0.47	0.59	0.58	0.45	0.42	5.43e-68	1.02e-120	7.85e-122	7.09e-103	1.76e-58	8.07e-47	0.63	1.54e-82	5.88e-91	7.89e-63	2.1e-104	1.64e-99	5.28e-55	2.12e-47
GAL4	GAL4 (DNA-binding domain): Shendure 2015	eukaryotic	SEL_C_64h	1104	No	No	0.6	0.61	0.45	0.6	0.55	0.42	0.37	0.48	0.51	0.42	0.54	0.51	0.4	0.37	1.57e-55	5.34e-107	3.36e-110	2.36e-89	3.04e-47	9.5e-37	0.61	7.22e-66	5.35e-73	2.62e-49	7.35e-83	5.63e-75	4.7e-44	2.08e-37
HG_FLU	Influenza hemagglutinin: Bloom 2016	viral	transformed_pref	10337	Yes	Yes	0.52	0.53	0.41	0.47	0.46	0.49	0.47	0.51	0.52	0.42	0.46	0.47	0.48	0.46	0	0	0	0	0	0	0.53	0	0	0	0	0	0	0
HIS7_YEAST	Imidazoleglycerol-phosphate dehydratase: Kondrashov 2018	eukaryotic	selection	496137	Yes	No	0.53	0.57	0.46	0.53	0.51	0.44	0.46	0.52	0.55	0.45	0.52	0.52	0.44	0.46	0	0	0	0	0	0	0.57	0	0	0	0	0	0	0
HSP82	HSP90: Bolon 2016	eukaryotic	selection_coefficient	4104	Yes	Yes	0.58	0.58	0.53	0.56	0.49	0.54	0.51	0.66	0.65	0.5	0.61	0.45	0.62	0.57	6.66e-301	0	0	5.58e-246	2,95000000001696e-313	1.79e-268	0.58	0	0	2.23e-261	0	1.73e-207	0	0
IF1_ECOLI	Translation initiation factor IF-1: Kishony 2016	bacterial	fitness_min	1312	No	No	0.34	0.35	0.33	0.31	0.33	0.32	0.32	0.47	0.48	0.43	0.43	0.39	0.38	0.47	2.3e-35	6.33e-37	5.09e-31	2.05e-35	8.22e-32	1.04e-31	0.35	1.42e-72	8.72e-77	3.86e-60	2.86e-59	2.07e-48	1.49e-47	2.45e-71
IF1_ECOLI	Translation initiation factor IF-1: Kishony 2016	bacterial	fitness_rich	1312	Yes	Yes	0.58	0.59	0.52	0.55	0.5	0.53	0.51	0.59	0.61	0.53	0.55	0.47	0.5	0.56	5.07e-93	8.58e-119	1.7e-105	5.69e-84	1.19e-96	7.45e-86	0.59	5e-125	5.64e-133	7.62e-94	6.87e-105	1.29e-74	4.75e-85	1.3e-107
KKA2	Kanamycin kinase APH(3')-II: Mikkelsen 2014	bacterial	Ami11_avg	4265	No	No	0.03	0.03	0.03	0.04	0.06	0.06	0.06	0.02	0.03	0.05	0.04	0.08	0.04	0.06	0.033	0.0939	0.013	0.000155	0.000185	2.98e-05	0.03	0.127	0.0313	0.00329	0.0124	8.76e-07	0.0115	0.00027
KKA2	Kanamycin kinase APH(3')-II: Mikkelsen 2014	bacterial	Ami12_avg	4147	No	No	0.41	0.42	0.43	0.42	0.39	0.28	0.23	0.31	0.34	0.39	0.35	0.38	0.23	0.22	1.42e-181	4.93e-166	3.95e-178	4.43e-150	2.89e-75	1.25e-51	0.42	1.63e-93	1.91e-111	3.66e-149	1.18e-116	2.86e-146	1.75e-51	1.06e-46
KKA2	Kanamycin kinase APH(3')-II: Mikkelsen 2014	bacterial	Ami14_avg	4117	No	No	0.41	0.42	0.42	0.42	0.4	0.28	0.23	0.34	0.37	0.41	0.38	0.41	0.25	0.23	1.99e-176	1.27e-167	9.99e-177	1.56e-156	6.98e-75	4.22e-49	0.42	3.54e-114	8.56e-134	5.2e-163	6.22e-139	4.92e-163	6.91e-61	9.72e-51
KKA2	Kanamycin kinase APH(3')-II: Mikkelsen 2014	bacterial	Ami18_avg	4278	No	No	0.06	0.07	0.05	0.07	0.06	0.03	0.01	0.06	0.07	0.05	0.08	0.06	0.04	0.02	0.000489	0.000126	1.99e-06	7.77e-05	0.0345	0.374	0.07	8.88e-05	3.24e-06	0.000621	4.97e-07	2.6e-05	0.00798	0.121
KKA2	Kanamycin kinase APH(3')-II: Mikkelsen 2014	bacterial	G41811_avg	4144	No	No	0.27	0.27	0.3	0.28	0.29	0.21	0.2	0.21	0.23	0.28	0.24	0.27	0.16	0.17	4.11e-84	1.32e-70	3.83e-76	2.96e-81	5.67e-42	2.63e-38	0.27	8.02e-44	1.41e-49	2.87e-74	7.46e-54	1.7e-68	1.7e-24	1.04e-26
KKA2	Kanamycin kinase APH(3')-II: Mikkelsen 2014	bacterial	G41812_avg	4076	No	No	0.6	0.62	0.63	0.62	0.57	0.38	0.31	0.46	0.49	0.54	0.5	0.5	0.32	0.28	0	0	0	0	6.98e-144	1.33e-92	0.62	1.21e-212	1.5e-249	6,62000000000002e-311	2.54e-259	1.94e-258	2.91e-99	1.81e-73
KKA2	Kanamycin kinase APH(3')-II: Mikkelsen 2014	bacterial	G41814_avg	4254	No	No	0.62	0.64	0.64	0.63	0.59	0.41	0.33	0.55	0.58	0.6	0.58	0.55	0.41	0.34	0	0	0	0	2.32e-173	1.44e-108	0.64	0	0	0	0	0	7.72e-171	1.75e-116
KKA2	Kanamycin kinase APH(3')-II: Mikkelsen 2014	bacterial	Kan11_avg	4125	No	No	0.28	0.28	0.31	0.29	0.3	0.21	0.19	0.23	0.24	0.3	0.25	0.3	0.17	0.18	1.07e-90	9.64e-75	2.08e-80	7.29e-85	1.25e-40	9.37e-36	0.28	1.6e-49	4.65e-55	3.13e-87	1.57e-60	4.53e-85	5.86e-28	4.63e-30
KKA2	Kanamycin kinase APH(3')-II: Mikkelsen 2014	bacterial	Kan12_avg	4001	No	No	0.55	0.57	0.59	0.57	0.54	0.37	0.3	0.42	0.45	0.51	0.46	0.48	0.3	0.26	0	4,13999985824137e-317	0	1.43e-297	2.29e-126	2.34e-84	0.57	2.71e-168	1.45e-198	3.81e-264	1.98e-207	1.44e-231	2.51e-81	2.75e-64
KKA2	Kanamycin kinase APH(3')-II: Mikkelsen 2014	bacterial	Kan14_avg	4094	No	No	0.6	0.62	0.63	0.62	0.58	0.39	0.31	0.49	0.52	0.57	0.53	0.52	0.35	0.29	0	0	0	0	1.4e-148	6.06e-90	0.62	1.22e-244	1.04e-284	0	1.73e-294	1.79e-286	8.27e-116	1.19e-79
KKA2	Kanamycin kinase APH(3')-II: Mikkelsen 2014	bacterial	Kan18_avg	4260	Yes	Yes	0.64	0.66	0.66	0.65	0.6	0.42	0.33	0.55	0.58	0.6	0.58	0.55	0.4	0.33	0	0	0	0	3.31e-179	3.85e-109	0.66	0	0	0	0	0	1.63e-160	8.72e-107
KKA2	Kanamycin kinase APH(3')-II: Mikkelsen 2014	bacterial	Neo11_avg	4187	No	No	0.25	0.25	0.28	0.26	0.28	0.21	0.2	0.21	0.22	0.28	0.23	0.29	0.16	0.18	3.64e-74	8.81e-60	2.58e-63	1.86e-75	1.52e-41	3.03e-39	0.25	1.9e-42	1.68e-48	2.59e-75	6.27e-53	8.49e-83	4.19e-26	1.49e-30
KKA2	Kanamycin kinase APH(3')-II: Mikkelsen 2014	bacterial	Neo12_avg	4106	No	No	0.59	0.6	0.62	0.59	0.58	0.42	0.36	0.47	0.49	0.55	0.5	0.53	0.35	0.32	0	0	0	0	3.31e-173	1.79e-123	0.6	3.26e-223	1.61e-250	2,22823606274402e-321	7.1e-259	5.8e-293	2.47e-118	9.27e-101
KKA2	Kanamycin kinase APH(3')-II: Mikkelsen 2014	bacterial	Neo14_avg	4227	No	No	0.63	0.64	0.65	0.63	0.61	0.44	0.37	0.56	0.58	0.6	0.58	0.56	0.42	0.36	0	0	0	0	9.04e-204	8.47e-134	0.64	0	0	0	0	0	7.86e-183	1.77e-131
KKA2	Kanamycin kinase APH(3')-II: Mikkelsen 2014	bacterial	Neo18_avg	4256	No	No	0.57	0.58	0.58	0.58	0.56	0.4	0.33	0.55	0.56	0.57	0.56	0.53	0.43	0.36	0	0	0	0	1.08e-164	5.01e-109	0.58	0	0	0	0	3.09e-300	5.67e-191	6.09e-129
KKA2	Kanamycin kinase APH(3')-II: Mikkelsen 2014	bacterial	Paro11_avg	4270	No	No	0.11	0.11	0.13	0.12	0.14	0.11	0.12	0.08	0.09	0.12	0.1	0.14	0.08	0.1	3.37e-17	3.33e-12	4.08e-14	2.18e-20	2.15e-13	3.83e-16	0.11	1.66e-07	6.49e-09	2.68e-15	1.53e-10	8.59e-20	4.84e-07	5.95e-11
KKA2	Kanamycin kinase APH(3')-II: Mikkelsen 2014	bacterial	Paro12_avg	4132	No	No	0.39	0.39	0.43	0.4	0.4	0.27	0.25	0.3	0.32	0.39	0.33	0.37	0.22	0.22	8.88e-182	2.94e-147	1.74e-154	1.97e-155	1.63e-72	3.9e-60	0.39	8.9e-84	2.16e-96	1.53e-147	1.02e-103	1.37e-134	1.25e-44	4.81e-47
KKA2	Kanamycin kinase APH(3')-II: Mikkelsen 2014	bacterial	Paro14_avg	4096	No	No	0.58	0.59	0.61	0.59	0.56	0.38	0.32	0.45	0.48	0.54	0.49	0.51	0.32	0.29	0	0	0	0	1.45e-142	1.44e-95	0.59	1.47e-202	1.06e-236	2.31e-307	2.86e-246	5.1e-268	1.79e-98	4.76e-79
KKA2	Kanamycin kinase APH(3')-II: Mikkelsen 2014	bacterial	Paro18_avg	4184	No	No	0.64	0.65	0.67	0.65	0.61	0.43	0.35	0.52	0.55	0.6	0.56	0.55	0.37	0.32	0	0	0	0	3.51e-183	1.67e-119	0.65	8.59e-289	0	0	0	0	1.51e-139	1.98e-103
KKA2	Kanamycin kinase APH(3')-II: Mikkelsen 2014	bacterial	Ribo11_avg	4139	No	No	0.36	0.36	0.39	0.37	0.38	0.27	0.26	0.28	0.3	0.35	0.31	0.35	0.21	0.22	5.39e-149	5.47e-128	1.1e-130	3.92e-139	1.97e-71	1.67e-63	0.36	1.89e-76	3.53e-86	6.62e-122	2.81e-92	1.06e-122	3.53e-44	9.4e-48
KKA2	Kanamycin kinase APH(3')-II: Mikkelsen 2014	bacterial	Ribo12_avg	4120	No	No	0.6	0.61	0.63	0.6	0.58	0.43	0.36	0.48	0.5	0.56	0.51	0.53	0.36	0.34	0	0	0	0	5.12e-183	9.51e-130	0.61	3.51e-233	7.3e-262	0	4.25e-271	1.16e-296	9.18e-127	1.46e-110
KKA2	Kanamycin kinase APH(3')-II: Mikkelsen 2014	bacterial	Ribo14_avg	4236	No	No	0.64	0.65	0.67	0.65	0.62	0.45	0.37	0.55	0.58	0.61	0.58	0.57	0.41	0.36	0	0	0	0	3.25e-207	2.78e-137	0.65	0	0	0	0	0	5.12e-173	3.86e-127
KKA2	Kanamycin kinase APH(3')-II: Mikkelsen 2014	bacterial	Ribo18_avg	4240	No	No	0.63	0.64	0.65	0.63	0.6	0.44	0.36	0.58	0.6	0.63	0.6	0.57	0.44	0.38	0	0	0	0	2.03e-196	3.91e-128	0.64	0	0	0	0	0	2.93e-200	1.18e-142
MK01_HUMAN	MAPK1/ERK2: Johannessen 2016	eukaryotic	ETP_AVERAGE	5463	No	No	0.11	0.11	0.12	0.1	0.1	0.1	0.1	0.09	0.09	0.11	0.09	0.09	0.08	0.08	2.26e-18	3.75e-16	1.64e-13	2.58e-13	5.81e-13	6e-14	0.1	1.63e-11	7.3e-11	4.6e-17	9.21e-12	3.4e-12	1.09e-08	1.09e-09
MK01_HUMAN	MAPK1/ERK2: Johannessen 2016	eukaryotic	DOX_Average	5463	No	No	-0.26	-0.27	-0.24	-0.26	-0.25	-0.25	-0.24	-0.22	-0.22	-0.17	-0.2	-0.18	-0.23	-0.21	2.73e-72	1.23e-84	1.66e-82	3.46e-77	1.89e-80	1.37e-72	-0.27	1.22e-61	7.1e-62	2.79e-38	8.32e-52	8.13e-42	6.68e-65	2.39e-56
MK01_HUMAN	MAPK1/ERK2: Johannessen 2016	eukaryotic	SCH_Average	5463	No	No	0.13	0.13	0.13	0.12	0.13	0.12	0.14	0.12	0.11	0.12	0.12	0.12	0.11	0.12	1.74e-22	3.77e-21	3.94e-19	1.66e-20	1.07e-19	3.89e-24	0.12	3.28e-18	1.65e-17	2.98e-20	3.09e-18	2.54e-18	6.97e-16	5.69e-20
MK01_HUMAN	MAPK1/ERK2: Johannessen 2016	eukaryotic	VRT_AVERAGE	5463	Yes	Yes	0.19	0.19	0.2	0.19	0.2	0.18	0.2	0.16	0.16	0.17	0.16	0.17	0.15	0.17	3.69e-50	5.92e-48	9.57e-45	2.64e-49	4.03e-42	3.68e-48	0.19	5.36e-34	1.26e-34	7.65e-35	6.03e-34	5.01e-35	2.71e-30	6.83e-35
MTH3_HAEAESTABILIZED	DNA methyltransferase HaeIII: Tawfik 2015	bacterial	Wrel_G3	1891	No	No	0.62	0.63	0.67	0.63	0.63	0.45	0.4	0.53	0.56	0.62	0.58	0.58	0.43	0.4	9.52e-243	1.52e-198	3.41e-206	1.01e-208	1.76e-93	1.93e-72	0.63	4e-140	1e-155	2.45e-203	2.21e-167	8.18e-172	1.19e-85	2.1e-74
MTH3_HAEAESTABILIZED	DNA methyltransferase HaeIII: Tawfik 2015	bacterial	Wrel_G7	1891	No	No	0.57	0.58	0.62	0.58	0.59	0.4	0.37	0.52	0.54	0.61	0.56	0.58	0.41	0.39	9.34e-201	6.41e-165	2.77e-172	7.95e-176	4.33e-75	1.04e-60	0.58	6.01e-130	7e-145	9e-194	1.23e-156	1.47e-169	1.28e-75	4.49e-68
MTH3_HAEAESTABILIZED	DNA methyltransferase HaeIII: Tawfik 2015	bacterial	Wrel_G17	1891	No	No	0.64	0.65	0.69	0.65	0.66	0.48	0.43	0.58	0.61	0.68	0.63	0.65	0.47	0.45	1.05e-263	7.23e-216	3.34e-223	3.17e-235	4.08e-107	1.76e-87	0.65	5.65e-173	4.42e-191	6.1e-256	2.91e-207	2.45e-223	1.03e-104	1.11e-94
MTH3_HAEAESTABILIZED	DNA methyltransferase HaeIII: Tawfik 2015	bacterial	Wrel_G3_filtered	1719	No	No	0.64	0.66	0.69	0.66	0.66	0.46	0.41	0.58	0.61	0.67	0.62	0.63	0.46	0.43	1.41e-246	9.02e-203	7.05e-212	1.3e-212	2.94e-90	4.55e-69	0.66	3.1e-153	5.31e-173	6.92e-222	3.59e-186	1.21e-187	1.43e-90	2.26e-77
MTH3_HAEAESTABILIZED	DNA methyltransferase HaeIII: Tawfik 2015	bacterial	Wrel_G7_filtered	1719	No	No	0.61	0.62	0.66	0.62	0.62	0.42	0.37	0.55	0.58	0.64	0.6	0.61	0.42	0.4	2.57e-212	4.89e-175	4.33e-183	1.02e-183	1.84e-73	2.43e-58	0.62	8.97e-136	2.32e-153	2.03e-201	1.87e-165	8.05e-174	2.56e-75	2.68e-66
MTH3_HAEAESTABILIZED	DNA methyltransferase HaeIII: Tawfik 2015	bacterial	Wrel_G17_filtered	1719	Yes	Yes	0.68	0.69	0.73	0.69	0.69	0.49	0.44	0.62	0.64	0.71	0.66	0.68	0.49	0.46	2.41e-282	4.54e-231	1.9e-240	1.85e-247	3.32e-103	5.67e-83	0.69	3.55e-180	4.9e-202	9.55e-268	1.57e-218	8.82e-231	2.57e-104	3.05e-92
PA_FLU	Flu polymerase PA subunit: Sun 2015	viral	RF_index	1848	Yes	Yes	0.58	0.61	0.48	0.59	0.48	0.58	0.49	0.4	0.43	0.38	0.35	0.39	0.42	0.38	7.41e-106	5.62e-167	4.35e-173	5.63e-107	6.69e-167	3.43e-110	0.61	3.76e-71	9.97e-83	5.6e-64	9.53e-53	3.78e-68	2.41e-80	1.38e-62
PABP_singles	PABP singles: Fields 2013	eukaryotic	linear	1187	Yes	Yes	0.59	0.62	0.69	0.6	0.6	0.44	0.43	0.62	0.63	0.7	0.62	0.61	0.51	0.49	3.95e-167	9.94e-114	2.2e-119	1.18e-117	8.31e-57	2.54e-54	0.62	8.74e-128	3.29e-130	4.24e-177	3.61e-126	4.48e-121	1.84e-78	4.36e-73
PABP_doubles	PABP doubles: Fields 2013	eukaryotic	XY_Enrichment_score	36521	Yes	No	0.63	0.64	0.71	0.63	0.63	0.52	0.5	0.61	0.62	0.68	0.61	0.62	0.51	0.49	0	0	0	0	0	0	0.64	0	0	0	0	0	0	0
PARE_PARD	Toxin-antitoxin complex: Laub 2015	bacterial	fitness	3335	Yes	No	0.37	0.42	0.45	0.4	0.43	0.07	0.06	0.44	0.48	0.52	0.52	0.54	0.01	0	0	1.95e-298	0	0	2.24e-10	7.32e-08	0.42	0	0	0	0	0	0.555	0.79
POLG_HCVJF	Hepatitis C NS5A: Sun 2014	viral	fitness	1631	Yes	Yes	0.63	0.66	0.37	0.56	0.59	0.65	0.65	0.59	0.63	0.43	0.5	0.6	0.62	0.62	1.81e-54	2.82e-180	2.39e-133	3.02e-151	1.24e-194	6.64e-196	0.66	1.37e-153	1.98e-183	6.65e-75	2.47e-103	6.01e-158	7.99e-177	8.63e-173
POLG_HCVJF	Hepatitis C NS5A: Sun 2014	viral	fitness_daclatasvir	1631	No	No	0.57	0.59	0.38	0.51	0.55	0.58	0.6	0.38	0.4	0.34	0.33	0.41	0.39	0.4	1.03e-58	4.8e-140	1.06e-106	1.51e-129	3.61e-146	3.07e-157	0.59	6.33e-58	5.74e-64	4.6e-44	1.15e-42	1.76e-67	8.45e-62	2.5e-63
POLG_HCVJF	Hepatitis C NS5A: Sun 2014	viral	fitness_fold_change	655	No	No	0.01	0.01	0.17	0.03	0.06	-0.06	0.01	0.04	0.02	0.2	0.04	0.14	0.02	0.09	7.36e-06	0.736	0.463	0.0979	0.152	0.716	-0.04	0.321	0.671	1.48e-07	0.26	0.000403	0.698	0.0255
PTEN_HUMAN	Phosphatidylinositol 3:4:5-trisphosphate 3-phosphatase and dual-specificity protein phosphatase PTEN: Fowler 2018	eukaryotic	score	3014	Yes	Yes	0.5	0.52	0.42	0.46	0.47	0.48	0.49	0.49	0.5	0.4	0.45	0.47	0.48	0.49	5.96e-129	9.49e-193	5.29e-157	6.66e-167	6.36e-175	4.34e-178	0.52	5.73e-185	6.64e-192	3.07e-113	7.82e-147	2.61e-166	1.1e-172	8.21e-179
RASH_HUMAN	GTPase HRas: Kuriyan 2017	eukaryotic	attenuated	3078	No	No	0.12	0.13	0.11	0.11	0.13	0.07	0.06	0.05	0.06	0.01	0.03	0.05	0.02	0.03	2.57e-10	5.1e-12	3.85e-10	6.34e-14	5.32e-05	0.00032	0.13	0.00856	0.000384	0.418	0.138	0.0051	0.346	0.0636
RASH_HUMAN	GTPase HRas: Kuriyan 2017	eukaryotic	regulated	3078	Yes	Yes	0.46	0.47	0.47	0.42	0.43	0.42	0.43	0.48	0.49	0.47	0.42	0.43	0.45	0.45	1.15e-168	1.42e-160	7.56e-131	9.23e-141	1.75e-133	7.34e-136	0.47	6.18e-175	2.86e-187	1.49e-165	5.36e-133	1.5e-135	2.22e-154	6.56e-156
RASH_HUMAN	GTPase HRas: Kuriyan 2017	eukaryotic	unregulated	3078	No	No	0.45	0.47	0.47	0.4	0.43	0.44	0.45	0.49	0.51	0.48	0.42	0.43	0.49	0.5	5.23e-166	5.42e-154	3.06e-118	3.4e-136	1.85e-146	2e-156	0.47	8.64e-185	1.64e-203	9.88e-179	3.41e-129	5.71e-142	8.99e-182	9.76e-194
RL401_Bolon2013	Ubiquitin: Bolon 2013	eukaryotic	selection_coefficient	1160	No	No	0.52	0.54	0.49	0.41	0.45	0.49	0.41	0.43	0.46	0.46	0.35	0.41	0.43	0.41	9.69e-71	6.16e-81	9.48e-49	5.2e-59	3.74e-72	1.35e-48	0.54	2.04e-54	4.78e-61	2.56e-61	1.36e-35	3.43e-49	1.44e-52	8.3e-48
RL401_Bolon2014	Ubiquitin: Bolon 2014	eukaryotic	react_rel	1294	No	No	0.5	0.53	0.42	0.37	0.4	0.51	0.47	0.56	0.59	0.48	0.47	0.44	0.56	0.54	3.48e-57	3.49e-81	4.08e-44	3.94e-50	2.09e-88	1.15e-71	0.53	1.57e-105	6.1e-122	5.84e-74	1.1e-73	2.65e-62	7.25e-107	2.38e-99
RL401_Fraser2016	Ubiquitin: Fraiser 2016	eukaryotic	Caffeine	1168	Yes	Yes	0.54	0.56	0.51	0.42	0.45	0.53	0.47	0.45	0.5	0.5	0.37	0.44	0.48	0.45	1.18e-77	4.26e-90	3.19e-52	8.71e-59	2.54e-85	7.45e-64	0.56	2.81e-60	2.74e-74	3.36e-74	1.96e-39	2.02e-55	3.55e-69	3.74e-60
RL401_Fraser2016	Ubiquitin: Fraiser 2016	eukaryotic	DMSO	1200	No	No	0.46	0.48	0.45	0.37	0.41	0.44	0.38	0.39	0.42	0.45	0.33	0.4	0.41	0.4	1.06e-59	1.35e-64	2.44e-39	1.27e-49	2.59e-59	7e-42	0.48	1.58e-44	5.88e-53	2.83e-62	6.03e-31	4.65e-48	1.5e-48	4.2e-46
RL401_Fraser2016	Ubiquitin: Fraiser 2016	eukaryotic	DTT	1165	No	No	0.48	0.5	0.46	0.37	0.39	0.48	0.4	0.41	0.45	0.45	0.33	0.39	0.43	0.39	1.44e-60	2.39e-69	4.71e-39	3.87e-44	1.38e-66	4.34e-45	0.5	2.38e-47	3.28e-58	8.19e-60	2.18e-31	6.72e-43	1.55e-54	5.17e-44
RL401_Fraser2016	Ubiquitin: Fraiser 2016	eukaryotic	HU	1155	No	No	0.45	0.45	0.44	0.36	0.4	0.42	0.35	0.41	0.44	0.46	0.34	0.4	0.42	0.39	1.25e-55	2.57e-57	1.01e-35	2.96e-45	1.08e-50	9.02e-35	0.45	5.77e-47	7.18e-56	7.57e-61	1.59e-32	1.36e-46	2.01e-50	3.35e-42
RL401_Fraser2016	Ubiquitin: Fraiser 2016	eukaryotic	MG132	1141	No	No	0.48	0.49	0.44	0.38	0.41	0.42	0.37	0.45	0.48	0.46	0.38	0.41	0.43	0.43	2.03e-54	2.6e-65	1.12e-40	5.76e-47	1.78e-50	1.63e-38	0.49	4.24e-58	2.4e-66	8.41e-61	6.02e-41	2.5e-48	3.13e-51	3.13e-52
SUMO1_HUMAN	Small ubiquitin-related modifier 1: Roth 2017	eukaryotic	screenscore	1329	Yes	Yes	0.5	0.51	0.48	0.45	0.39	0.49	0.51	0.49	0.51	0.48	0.44	0.39	0.48	0.49	4.3e-78	1.48e-83	3.07e-68	1.18e-50	4.85e-81	1.36e-87	0.51	2.44e-81	4.4e-87	1e-75	3.29e-64	3.43e-50	8.66e-76	4.99e-81
TIM_SULSO	TIM Barrel: S. solfataricus: Matthews 2017	bacterial	fitness	1519	Yes	Yes	0.54	0.56	0.55	0.47	0.59	0.56	0.56	0.55	0.56	0.58	0.48	0.61	0.56	0.57	3.88e-121	4.03e-117	2.21e-85	7.67e-141	7.33e-124	8.82e-126	0.56	2.59e-118	1.3e-124	4.77e-137	9.75e-90	3.24e-157	3.44e-128	3.16e-132
TIM_THEMA	TIM Barrel: T. maritima: Matthews 2017	bacterial	fitness	1519	Yes	Yes	0.38	0.41	0.44	0.34	0.43	0.39	0.4	0.39	0.42	0.45	0.34	0.46	0.4	0.43	3.37e-72	2.25e-52	2.75e-41	4.65e-70	6.26e-55	4.57e-59	0.41	2.73e-56	1.54e-64	1.29e-76	3.14e-42	6.32e-80	1.12e-60	9.27e-68
TIM_THETH	TIM Barrel: T. thermophilus: Matthews 2017	bacterial	fitness	1519	Yes	Yes	0.48	0.49	0.59	0.46	0.58	0.47	0.51	0.52	0.53	0.62	0.5	0.6	0.5	0.52	8.08e-142	1.42e-87	2.49e-80	3.99e-135	1.14e-83	1.52e-99	0.49	2.04e-105	1.76e-109	2.58e-161	1.26e-96	3.38e-152	2.74e-95	6.37e-106
TPK1_HUMAN	Thiamin pyrophosphokinase 1: Roth 2017	eukaryotic	screenscore	2608	Yes	Yes	0.24	0.25	0.26	0.24	0.25	0.21	0.22	0.2	0.2	0.24	0.21	0.23	0.18	0.2	1.63e-40	4.83e-36	1.53e-35	2.05e-37	3.15e-28	1.23e-30	0.25	4.27e-25	3.63e-24	2.25e-34	1.85e-27	4.66e-32	7.54e-21	2.92e-25
TPMT_HUMAN	Thiopurine S-methyltransferase: Fowler 2018	eukaryotic	score	2659	Yes	Yes	0.57	0.58	0.57	0.54	0.52	0.51	0.48	0.54	0.54	0.56	0.51	0.5	0.49	0.48	1.89e-229	7.18e-228	2.53e-199	7.04e-186	9.11e-173	6.6e-153	0.58	4.91e-197	4.5e-201	2.48e-215	7.22e-180	5.53e-171	1.5e-158	1.7e-152
UBC9_HUMAN	SUMO-conjugating enzyme UBC9: Roth 2017	eukaryotic	screenscore	2281	Yes	Yes	0.52	0.53	0.55	0.52	0.51	0.44	0.43	0.46	0.46	0.47	0.46	0.44	0.4	0.39	9.97e-177	3.05e-158	5.91e-159	4.08e-151	2.12e-106	8.83e-101	0.53	5.6e-120	2.72e-120	2e-128	3.56e-117	3.83e-108	1.38e-89	1.86e-81
UBE4B	UBE4B: Klevit 2013	eukaryotic	log2_ratio	603	Yes	Yes	0.54	0.56	0.54	0.53	0.49	0.49	0.49	0.52	0.53	0.49	0.5	0.44	0.49	0.48	7.42e-47	7.18e-48	2.28e-44	7.44e-38	1.6e-38	1.67e-37	0.56	1.01e-43	2.07e-45	6.95e-38	3.82e-40	2.53e-30	5.58e-38	6.95e-36
YAP1	YAP1: Fields 2012	eukaryotic	linear	313	Yes	Yes	0.62	0.66	0.65	0.58	0.58	0.61	0.57	0.51	0.53	0.58	0.5	0.51	0.53	0.5	2.65e-38	6.04e-35	5.76e-30	4.65e-30	1.15e-33	2.95e-28	0.66	6.51e-22	2.21e-24	1.15e-29	4.23e-21	1.42e-22	3.56e-24	1.17e-21
